# Affinity purification-mass spectrometry and single fiber physiology/proteomics reveals mechanistic insights of C18ORF25

**DOI:** 10.1101/2023.10.30.564812

**Authors:** Yaan-Kit Ng, Ronnie Blazev, James W. McNamara, Mriga Dutt, Jeffrey Molendijk, Enzo R. Porrello, David A. Elliott, Benjamin L. Parker

**Affiliations:** Department of Anatomy & Physiology, The University of Melbourne, Parkville, VIC, Australia; Centre for Muscle Research, The University of Melbourne, Parkville, VIC, Australia; Murdoch Children’s Research Institute and Melbourne Centre for Cardiovascular Genomics and Regenerative Medicine, The Royal Children’s Hospital, Parkville, VIC, Australia; Melbourne Centre for Cardiovascular Genomics and Regenerative Medicine, The Royal Children’s Hospital, Melbourne 3052, VIC, Australia; Novo Nordisk Foundation Center for Stem Cell Medicine, Murdoch Children’s Research Institute, Melbourne 3052, VIC, Australia; Department of Paediatrics, Faculty of Medicine, Dentistry & Health Sciences, The University of Melbourne, Melbourne 3010, VIC, Australia

## Abstract

C18ORF25 was recently shown to be phosphorylated at S67 by AMP-activated protein kinase (AMPK) in skeletal muscle following acute exercise in humans. Phosphorylation was shown to improve *ex vivo* skeletal muscle contractile function in mice but our understanding of the molecular mechanisms is incomplete. Here, we profiled the interactome of C18ORF25 in mouse myotubes using affinity purification coupled to mass spectrometry. This analysis included an investigation of AMPK-dependent and S67-dependent protein:protein interactions. Several nucleocytoplasmic and contractile-associated proteins were identified, and revealed a subset of GTPases that associate with C18ORF25 in an AMPK- and S67 phosphorylation-dependent manner. We confirmed that C18ORF25 is localised to the nucleus and the contractile apparatus in skeletal muscle. Mice lacking *C18Orf25* display defects in calcium handling specifically in fast-twitch muscle fibers. To investigate these mechanisms, we developed an integrated single fiber physiology and single fiber proteomic platform. The approach enabled detailed assessment of various steps in the excitation-contraction (EC) pathway including SR calcium handling and force generation followed by paired single fiber proteomic analysis. This enabled us to identify >700 protein:phenotype associations and 36 fiber-type specific differences following loss of *C18Orf25*. Taken together, our data provide unique insights into the function of C18ORF25 and its role in skeletal muscle physiology.
