## Supplemental Tables for "Affinity purification-mass spectrometry and single fiber physiology/proteomics reveals mechanistic insights of C18ORF25": Table S3.xlsx

### Sheet: Sheet1
pathway	description	pval	log2err	ES	NES
REACTOME_MITOCHONDRIAL_TRANSLATION	Mitochondrial translation	0.00372	0.432	-0.774	-1.75
REACTOME_COLLAGEN_CHAIN_TRIMERIZATION	Collagen chain trimerization	0.0244	0.352	-0.746	-1.61
REACTOME_ATTENUATION_PHASE	Attenuation phase	0.0403	0.322	-0.671	-1.55
REACTOME_MITOTIC_SPINDLE_CHECKPOINT	Mitotic Spindle Checkpoint	0.0443	0.322	-0.629	-1.52
REACTOME_CITRIC_ACID_CYCLE_TCA_CYCLE_	Citric acid cycle (TCA cycle)	0.0428	0.282	-0.615	-1.49
KEGG_VALINE_LEUCINE_AND_ISOLEUCINE_DEGRADATION	http://www.gsea-msigdb.org/gsea/msigdb/cards/KEGG_VALINE_LEUCINE_AND_ISOLEUCINE_DEGRADATION	0.0249	0.352	-0.589	-1.53
REACTOME_APOPTOTIC_EXECUTION_PHASE	Apoptotic execution phase	0.045	0.271	-0.564	-1.46
REACTOME_DEGRADATION_OF_BETA_CATENIN_BY_THE_DESTRUCTION_COMPLEX	Degradation of beta-catenin by the destruction complex	0.0299	0.352	-0.55	-1.52
REACTOME_TRANSCRIPTIONAL_REGULATION_BY_RUNX2	Transcriptional regulation by RUNX2	0.0479	0.262	-0.541	-1.47
REACTOME_RUNX1_REGULATES_TRANSCRIPTION_OF_GENES_INVOLVED_IN_DIFFERENTIATION_OF_HSCS	RUNX1 regulates transcription of genes involved in differentiation of HSCs	0.0489	0.257	-0.514	-1.43
REACTOME_TCF_DEPENDENT_SIGNALING_IN_RESPONSE_TO_WNT	TCF dependent signaling in response to WNT	0.0427	0.277	-0.499	-1.48
REACTOME_RRNA_PROCESSING	rRNA processing	0.0194	0.352	-0.491	-1.51
KEGG_RIBOSOME	http://www.gsea-msigdb.org/gsea/msigdb/cards/KEGG_RIBOSOME	0.0477	0.262	-0.476	-1.43
REACTOME_REGULATION_OF_EXPRESSION_OF_SLITS_AND_ROBOS	Regulation of expression of SLITs and ROBOs	0.0111	0.381	-0.473	-1.55
REACTOME_TRANSLATION	Translation	0.00183	0.455	-0.471	-1.59
REACTOME_EUKARYOTIC_TRANSLATION_ELONGATION	Eukaryotic Translation Elongation	0.0485	0.322	-0.469	-1.45
REACTOME_RESPONSE_OF_EIF2AK4_GCN2_TO_AMINO_ACID_DEFICIENCY	Response of EIF2AK4 (GCN2) to amino acid deficiency	0.0356	0.322	-0.469	-1.44
REACTOME_SELENOAMINO_ACID_METABOLISM	Selenoamino acid metabolism	0.0249	0.352	-0.465	-1.46
REACTOME_SIGNALING_BY_ROBO_RECEPTORS	Signaling by ROBO receptors	0.00682	0.407	-0.46	-1.53
REACTOME_EUKARYOTIC_TRANSLATION_INITIATION	Eukaryotic Translation Initiation	0.0197	0.352	-0.459	-1.46
REACTOME_MITOTIC_METAPHASE_AND_ANAPHASE	Mitotic Metaphase and Anaphase	0.0397	0.288	-0.459	-1.42
REACTOME_PROGRAMMED_CELL_DEATH	Programmed Cell Death	0.0476	0.262	-0.454	-1.4
REACTOME_NONSENSE_MEDIATED_DECAY_NMD_	Nonsense-Mediated Decay (NMD)	0.0449	0.266	-0.451	-1.41
REACTOME_M_PHASE	M Phase	0.0399	0.282	-0.438	-1.43
REACTOME_METABOLISM_OF_AMINO_ACIDS_AND_DERIVATIVES	Metabolism of amino acids and derivatives	0.00487	0.407	-0.437	-1.53
REACTOME_METABOLISM_OF_RNA	Metabolism of RNA	0.0119	0.381	-0.392	-1.41
REACTOME_CELLULAR_RESPONSES_TO_EXTERNAL_STIMULI	Cellular responses to external stimuli	0.0131	0.381	-0.391	-1.4
KEGG_CARDIAC_MUSCLE_CONTRACTION	http://www.gsea-msigdb.org/gsea/msigdb/cards/KEGG_CARDIAC_MUSCLE_CONTRACTION	0.0371	0.322	0.471	1.45
REACTOME_MUSCLE_CONTRACTION	Muscle contraction	0.00401	0.407	0.495	1.67
KEGG_DILATED_CARDIOMYOPATHY	http://www.gsea-msigdb.org/gsea/msigdb/cards/KEGG_DILATED_CARDIOMYOPATHY	0.0148	0.381	0.506	1.57
KEGG_HYPERTROPHIC_CARDIOMYOPATHY_HCM	http://www.gsea-msigdb.org/gsea/msigdb/cards/KEGG_HYPERTROPHIC_CARDIOMYOPATHY_HCM	0.0177	0.352	0.512	1.58
REACTOME_STRIATED_MUSCLE_CONTRACTION	Striated Muscle Contraction	0.00527	0.407	0.599	1.74
KEGG_GNRH_SIGNALING_PATHWAY	http://www.gsea-msigdb.org/gsea/msigdb/cards/KEGG_GNRH_SIGNALING_PATHWAY	0.0331	0.322	0.702	1.65
REACTOME_PHASE_0_RAPID_DEPOLARISATION	Phase 0 - rapid depolarisation	0.0487	0.322	0.735	1.63
REACTOME_UPTAKE_AND_ACTIONS_OF_BACTERIAL_TOXINS	Uptake and actions of bacterial toxins	0.0366	0.322	0.743	1.68
KEGG_GLIOMA	http://www.gsea-msigdb.org/gsea/msigdb/cards/KEGG_GLIOMA	0.0416	0.322	0.783	1.63
REACTOME_UPTAKE_AND_FUNCTION_OF_ANTHRAX_TOXINS	Uptake and function of anthrax toxins	0.0479	0.322	0.815	1.63
REACTOME_GLYCOGEN_BREAKDOWN_GLYCOGENOLYSIS_	Glycogen breakdown (glycogenolysis)	0.00269	0.432	0.883	1.83
REACTOME_ENOS_ACTIVATION	eNOS activation	0.0216	0.352	0.887	1.72
REACTOME_METABOLISM_OF_NITRIC_OXIDE_NOS3_ACTIVATION_AND_REGULATION	Metabolism of nitric oxide: NOS3 activation and regulation	0.0216	0.352	0.887	1.72
REACTOME_TETRAHYDROBIOPTERIN_BH4_SYNTHESIS_RECYCLING_SALVAGE_AND_REGULATION	Tetrahydrobiopterin (BH4) synthesis, recycling, salvage and regulation	0.0216	0.352	0.887	1.72
